# Directed growth and fusion of membrane-wall microdomains requires CASP-mediated inhibition and displacement of secretory foci

**DOI:** 10.1101/2022.07.03.498613

**Authors:** ICR Barbosa, D De Bellis, I Flückiger, E Bellani, M Grangé-Guerment, K Hématy, N Geldner

## Abstract

Casparian strips (CS), the main extracellular diffusion barrier in plant roots, are precisely localized cell wall lignin-impregnations, contrasting animal tight-junctions. The CS membrane domain (CSD) proteins 1-5 (CASP1-5) define and accumulate at the CS associated membrane domains displaying matrix adhesion and protein exclusion. A full CASP knock-out (*caspQ*) now reveals that CASPs are not needed for localization of lignification or lignin-polymerizing enzymes, since correctly aligned spots still form in the mutant. Ultra-structurally, however, these spots appear as highly disorganized secretory foci, with neither exclusion zone nor membrane attachment and excessive cell wall growth. Biotin proximity labelling identifies RabA-GTPases as potential CASP-interactors. We confirm their localisation and function at the CSD, similar to exocyst subunits, known Rab effectors. Our work reveals that CASPs enforce displacement of initial secretory foci through exclusion of vesicle tethering factors, thereby ensuring rapid fusion of microdomains and effective sealing of the cell wall space.
