## Supplementary material for "Directed growth and fusion of membrane-wall microdomains requires CASP-mediated inhibition and displacement of secretory foci": Table 1

### Sheet: Plants
Genotype description	source	allele or background	Plant Resistance	Internal Lab Seed Stock nr	Lab plasmid
Col-0	lab	Col-0	-	LSS 7138
casp1-1	Roppolo 2011 Nature	casp1-1_SAIL_265_H05	Kan	LSS 7139
casp3-1	Roppolo 2011 Nature	casp3-1 SALK_011092	Kan	LSS 7141
casp5-1	in this study	casp5-1 SALK_042116	Kan	LSS 7142
casp1-1 casp3-1	Roppolo 2011 Nature	casp1-1_SAIL_265_H05, casp3-1 SALK_011092	Kan + Basta	LSS 7143
casp3-1 casp5-1	in this study	casp3-1 SALK_011092, casp5-1 SALK_042116	Kan	LSS 7144
casp1-1 casp3-1 casp5-1	in this study	casp1-1_SAIL_265_H05, casp3-1 SALK_011092, casp5-1 SALK_042116	Kan	LSS 7145
esb1-1	Hosmani 2013 PNAS	CS2106042	-	LSS 2286	-
sgn3-3	Pfister 2014 eLife	SALK_043282 / SALK_043282.35.75.X	-	LSS 2284	-
myb36-2	Kamiya 2015 PNAS	GK-543B11	Sulfadiazin	LSS 2624	-
pCASP1::CASP1:GFP	Roppolo 2011 Nature	Col-0	Kan	LSS 7155	Lab 508
pCASP2::CASP2:GFP	Roppolo 2011 Nature	Col-0	Kan	LSS 7156	Lab 509
pCASP3::CASP3:GFP	Roppolo 2011 Nature	Col-0	Kan	LSS 7157	Lab 510
pCASP4::CASP4-GFP	Roppolo 2011 Nature	Col-0	Kan	LSS7158-62	pYL567
pCASP5::CASP5:GFP	Roppolo 2011 Nature	Col-0	Kan	LSS 7163	Lab 512
pCASP1::mCit-SYP122	Pfister 2014 eLife	Col-0	Basta	LSS 7184	pYL114
pESB1::ESB1-mCherry	Hosmani 2013 PNAS	Col-0	Hyg	LSS 7185	Lab 532
pRbohF:mCherry-RbohF	Lee 2013 Cell	Col-0	Basta	LSS 7187	pYL490
pPER64::PER64-mCherry	Lee 2013 Cell	Col-0	Basta	LSS 7191	pYL266
sgn3.3 pELTP::mCit-SYP122	Reyt 2021 Nat Comm	SALK_043282 / SALK_043282.35.75.X	-
myb36 pELTP::mCit-SYP122	Reyt 2021 Nat Comm	GK-543B11	Sulfadiazin
caspQ #11	in this study	casp1-2 g.197-340del AND g.842-843insA casp2-1 g.153-593del casp3-1 SALK_011092 casp4-1 g.77-78insT AND g.736-757del casp5-1 SALK_042116	-	LSS 7147	pIB070 pIB080
caspQ #15	in this study	casp1-3 g.197insA AND g.842-843insA casp2-2 g.156Tins AND g.593insA casp3-1 SALK_011092 casp4-1 g.77-78insT AND g.736-757del casp5-1 SALK_042116	-	LSS 7148	pIB070 pIB080
caspQ #23	in this study	casp1-3 g.197insA AND g.842-843insA casp2-2 g.156Tins AND g.593insA casp3-1 SALK_011092 casp4-2 g.79-751del casp5-1 SALK_042116	-	LSS 7151	pIB070 pIB080
caspQ 6x-caspl	in this study	casp1-2 g.197-340del AND g.842-843insA casp2-1 g.153-593del casp3-1 SALK_011092 casp4-1 g.77-78insT AND g.736-757del casp5-1 SALK_042116 caspl-1a1-1 g.36-37insA caspl-1b1-1 g.32-33insC caspl-1b2-1 g.18-75del caspl-1c1-1 g.66-1346del caspl-1c2-1 g.18-607del caspl-1d2-1 g.-115-379del	-	-	pIB135 pIB136
caspQ sgn3	in this study	casp1-2 g.197-340del AND g.842-843insA casp2-1 g.153-593del casp3-1 SALK_011092 casp4-1 g.77-78insT AND g.736-757del casp5-1 SALK_042116 sgn3-4 g.661 C-ins	-	LSS 7279	pMO007/pIB100
pCASP1::CASP1-GFP; pESB1::ESB1-mCherry	in this study	Col-0	Hyg, Kan	LSS 7186	Lab 532, Lab 508
caspQ pCASP1::CASP1-GFP	in this study	caspQ #11	Kan	LSS 7198 - 7200	Lab 508
caspQ pCASP2::CASP2-GFP	in this study	caspQ #11	Kan	LSS 7201 - 7203	Lab 509
caspQ pCASP3::CASP3-GFP	in this study	caspQ #11	Kan	LSS 7204 - 7206	Lab 510
caspQ pCASP4::CASP4:GFP	in this study	caspQ #11	Kan	LSS 7207 - 7209	pYL567
caspQ pCASP5::CASP5-GFP	in this study	caspQ #11	Kan	LSS 7210 - 7212	Lab 512
caspQ pCASP1::mVenus-SYP122	in this study	caspQ #11	Basta	LSS 7233 - 7235	pSF077
caspQ pESB1::ESB1-mCherry	in this study	caspQ #11	Hygro	LSS 7239 - 7240	Lab 532
caspQ pPER64::PER64-mCitrine	in this study	caspQ #11	Fast Green	LSS 7241 - 7242	pNR80
caspQ pELTP::3xmCherry-SYP122	in this study	caspQ #11	Hyg	LSS 7250 -7252	pSF124
caspQ pCASP1::CASP1-mCherry	in this study	caspQ #11	Basta	LSS 7253 - 7256	pLOK004
caspQ prRbohF::mCherry-RbohF	in this study	caspQ #11	Basta	LSS 7257 - 7258	pYL490
pSCR::EXO70A1-mCitrine	in this study	Col-0	Fast Red	LSS 7265	pKH54
caspQ pSCR::EXO70A1-mCitrine	in this study	caspQ #11	Fast Red	LSS 7266 - 7269	pKH54
caspQ pELTPxve::GELP72	in this study	caspQ #11	Basta	LSS 7271	pRU182
pCASP1::CASP1-supGFP-TurboID	in this study	Col-0	Fast Red	LSS 7290 - 7293	pIB089
pCASP1::sGFP-TurboID-SYP122	in this study	Col-0	Fast Red	LSS 7294 - 7296	pIB093
pCASP1::supGFP-TurboID	in this study	Col-0	Fast Red	LSS 7297 - 7298	pIB095
caspQ pCASP1::CASP1-mCherry x caspQ pCASP1::CASP1-GFP	in this study	caspQ #11	Basta + Kan	LSS 7368	LOK04 / Lab508			CASP double complementation
caspQ pCASP1::CASP1-mCherry x caspQ pCASP2::CASP2-GFP	in this study	caspQ #11	Basta + Kan	LSS 7369	LOK04 / Lab509			CASP double complementation
caspQ pCASP1::CASP1-mCherry x caspQ pCASP3::CASP3-GFP	in this study	caspQ #11	Basta + Kan	LSS 7370	LOK04 / Lab510			CASP double complementation
caspQ pCASP1::CASP1-mCherry x caspQ pCASP4::CASP4-GFP	in this study	caspQ #11	Basta + Kan	LSS 7371	LOK04 / pYL567			CASP double complementation
caspQ pCASP1::CASP1-mCherry x caspQ pCASP5::CASP5-GFP	in this study	caspQ #11	Basta + Kan	LSS 7372	LOK04 / Lab512			CASP double complementation
caspQ pCASP1::CASP1-mTurq:CASP1term	in this study	caspQ #11	Fast Red	LSS 7373 - 7374	pIB166			CASP minimix complementation
caspQ pCASP2::CASP-GFP:CASP2term	in this study	caspQ #11	Fast Red	LSS 7375 - 7376	pIB167			CASP minimix complementation
caspQ pCASP3::CASP3-GFP:CASP3term	in this study	caspQ #11	Fast Red	LSS 7377 - 7378	pIB168			CASP minimix complementation
caspQ pCASP4::CASP4-GFP:CASP4term	in this study	caspQ #11	Fast Red	LSS 7379 - 7380	pIB169			CASP minimix complementation
caspQ pCASP5::CASP5-GFP:CASP5term	in this study	caspQ #11	Fast Red	LSS 7381 - 7382	pIB170			CASP minimix complementation
caspQ pCASP1::CASP1-mTurq + pCASP2:CASP-GFP:CASP2term	in this study	caspQ #11	Fast Red	LSS 7383	pIB171			CASP minimix complementation
caspQ pCASP1::CASP1-mTurq + pCASP3:CASP3-GFP:CASP3term	in this study	caspQ #11	Fast Red	LSS 7385	pIB172			CASP minimix complementation
caspQ pCASP1::CASP1-mTurq + pCASP4:CASP4-GFP:CASP4term T2-1 / T2-2	in this study	caspQ #11	Fast Red	LSS 7387 - 7388	pIB173			CASP minimix complementation
caspQ pCASP1::CASP1-mTurq + pCASP5:CASP5-GFP:CASP5term T2-2	in this study	caspQ #11	Fast Red	LSS 7389 - 7390	pIB174			CASP minimix complementation
caspQ pC1::C1-mTurq + pC3::C3-GFP + pC2::C2 T2-1	in this study	caspQ #11	Fast Red	LSS 7391 - 7392	pIB179			CASP minimix complementation
caspQ pC1::C1-mTurq + pC4::C4-GFP + pC2::C2 T2-1	in this study	caspQ #11	Fast Red	LSS 7393 - 7394	pIB180			CASP minimix complementation
caspQ pC1::C1-mTurq + pC2::C2-GFP + pC3::C3 T2-1	in this study	caspQ #11	Fast Red	LSS 7395 - 7396	pIB182			CASP minimix complementation
caspQ pC1::C1-mTurq + pC4::C4-GFP + pC3::C3 T2-2	in this study	caspQ #11	Fast Red	LSS 7397 - 7398	pIB187			CASP minimix complementation
caspQ pC1::C1-mTurq + pC5::C5-GFP + pC3::C3 T2-6	in this study	caspQ #11	Fast Red	LSS 7399 - 7400	pIB188			CASP minimix complementation
caspQ pC1::C1-mTurq + pC2::C2-GFP + pC4::C4 T2-5	in this study	caspQ #11	Fast Red	LSS 7401 - 7401	pIB189			CASP minimix complementation
caspQ pC1::C1-mTurq + pC3::C3-GFP + pC4::C4 T2-1	in this study	caspQ #11	Fast Red	LSS 7403 - 7404	pIB190			CASP minimix complementation
caspQ pC1::C1-mTurq + pC5::C5-GFP + pC4::C4 T2-1	in this study	caspQ #11	Fast Red	LSS 7405 - 7406	pIB191			CASP minimix complementation
caspQ pCASP1::CASP1-GFP x caspQ pELTP::mScarlet-SYP122	in this study	caspQ #11	Hyg + Kan	LSS7407	pSF124 / Lab508			CASPs complementation CSD
caspQ pCASP2::CASP2-GFP x caspQ pELTP::mScarlet-SYP122	in this study	caspQ #11	Hyg + Kan	LSS7408	pSF124 / Lab509			CASPs complementation CSD
caspQ pCASP3::CASP3-GFP x caspQ pELTP::mScarlet-SYP122	in this study	caspQ #11	Hyg + Kan	LSS7409	pSF124 / Lab510			CASPs complementation CSD
caspQ pCASP4::CASP4-GFP x caspQ pELTP::mScarlet-SYP122	in this study	caspQ #11	Hyg + Kan	LSS7410	pSF124 / pYL567			CASPs complementation CSD
caspQ pCASP5::CASP5-GFP x caspQ pELTP::mScarlet-SYP122	in this study	caspQ #11	Hyg + Kan	LSS7411	pSF124 / Lab512			CASPs complementation CSD
pSCR::EXO70A1-mCitrine x pESB1::ESB1-mCherry	in this study	caspQ #11	Fast Red + Hyg	LSS7412	pKH54 / Lab 532
pSCR::EXO70A1-mCitrine x pESB1::ESB1-mCherry	in this study	caspQ #11	Fast Red + Hyg	LSS7413	pKH54 / Lab 532
caspQ pSCR::EXO70A1-mCitrine x caspQ pESB1::ESB1-mCherry	in this study	caspQ #11	Fast Red + Hyg	LSS7414	pKH54 / Lab 532
caspQ pSCR::EXO70A1-mCitrine x caspQ pESB1::ESB1-mCherry	in this study	caspQ #11	Fast Red + Hyg	LSS7415	pKH54 / Lab 532
caspQ pSCR::EXO70A1-mCitrine x caspQ pESB1::ESB1-mCherry	in this study	caspQ #11	Fast Red + Hyg	LSS7416	pKH54 / Lab 532
sgn3.3 pESB1:ESB1-mCherry; pSCR::EXO70A1-mCitrine	in this study	sgn3-3	Fast Red + Hyg	LSS7417	pKH54 / Lab 532
sgn3.3 pESB1:ESB1-mCherry; pSCR::EXO70A1-mCitrine	in this study	sgn3-3	Fast Red + Hyg	LSS7418	pKH54 / Lab 532
caspQ pESB1::ESB1-mCherry x caspQ pPER64::PER64-mCitrine	in this study	sgn3-3	Fast Green + Hyg	LSS7419	pNR80 / Lab 532
pCASP1::GFP-RABA1e	in this study	caspQ #11	Fast Red	-	pIB201
pCASP1::GFP-RABA4a	in this study	Col-0	Fast Red	-	pIB202
pCASP1::GFP-RABA6a	in this study	Col-0	Fast Red	-	pIB203
pCASP1::GFP-RABA1e N126I	in this study	Col-0	Fast Red	-	pIB204
pCASP1::GFP-RABA4a N130I	in this study	Col-0	Fast Red	-	pIB205
pCASP1::GFP-RABA6a N126I	in this study	Col-0	Fast Red	-	pIB206
caspQ pCASP1::GFP-RABA1e	in this study	caspQ #11	Fast Red	-	pIB201
caspQ pCASP1::GFP-RABA4a	in this study	caspQ #11	Fast Red	-	pIB202
caspQ pCASP1::GFP-RABA6a	in this study	caspQ #11	Fast Red	-	pIB203
pCASPL1A1::CASPL1A1-mCitrine	in this study	Col-0	Fast Green	-	pEB007
pCASPL1B1::CASPL1B1-mCitrine	in this study	Col-0	FastGreen	-	pIB137
pCASPL1B2::CASPL1B2-mCitrine	in this study	Col-0	FastGreen	-	pIB138
pCASPL1C1::CASPL1C1-mCitrine	in this study	Col-0	FastGreen	-	pIB139
pCASPL1C2::CASPL1C2-mCitrine	in this study	Col-0	Fast Green	-	pEB008
pCASPL1D1::CASPL1D1-mCitrine	in this study	Col-0	Fast Green	-	pEB009
pCASPL1D2::CASPL1D2-citrine	in this study	Col-0	Basta	-	pDR58
caspQ pCASPL1A1::CASPL1A1-mCitrine	in this study	caspQ #11	Fast Green	-	pEB007
caspQ pCASPL1B1::CASPL1B1-mCitrine	in this study	caspQ #11	FastGreen	-	pIB137
caspQ pCASPL1B2::CASPL1B2-mCitrine	in this study	caspQ #11	FastGreen	-	pIB138
caspQ pCASPL1C1::CASPL1C1-mCitrine	in this study	caspQ #11	FastGreen	-	pIB139
caspQ pCASPL1C2::CASPL1C2-mCitrine	in this study	caspQ #11	Fast Green	-	pEB008
caspQ pCASPL1D1::CASPL1D1-mCitrine	in this study	caspQ #11	Fast Green	-	pEB009
caspQ pCASPL1D2::CASPL1D2-citrine	in this study	caspQ #11	Basta	-	pDR58

### Sheet: plasmids
Lab plasmid	Construct description	source
Lab 508	pCASP1::CASP1-GFP	Roppolo 2011 Nature
Lab 509	pCASP2::CASP2-GFP	Roppolo 2011 Nature
Lab 510	pCASP3::CASP3-GFP	Roppolo 2011 Nature
pYL567	pCASP4::CASP4:GFP	Roppolo 2011 Nature
Lab 512	pCASP5::CASP5-GFP	Roppolo 2011 Nature
pYL114	pCASP1::mCit-SYP122	Pfister 2014 eLife
Lab 532	pESB1::ESB1-mCherry	Hosmani 2013 PNAS
pYL490	pRbohF:mCherry-RbohF	Lee 2013 Cell
pYL-266	pPER64::PER64-mCherry	Lee 2013 Cell
pSF077	pCASP1::mVenus-SYP122	Fujita 2020 EMBO J
pNR80	pPER64::PER64-mCitrine	Lee 2013 Cell
pSF124	pELTP::3xmCherry-SYP122	Fujita 2020 EMBO J
pLOK004	pCASP1::CASP1-mCherry	Kalmbach 2017 Nat Plants
pRU182	pELTPxve::GELP72	Ursache 2021 Nat Plants
pIB070	pUbi(P)::Cas9_pU6-26::CASP1 g2_pU3::CASP2 g1_pU6-26::CASP4 g1	in this study
pIB080	pUbi(P)::Cas9_U6-26:CASP1 g1_U3:CASP2 g2_U6-26:CASP4 g2	in this study
pIB135	UbiCas9_pU6-26::1A1g1_pU3::1B1g1_pU6-26::1B2g1_pU3::1C1g1__pU6-26::1C2g1_pU3::1C2g2_FR	in this study
pIB136	UbiCas9_pU6-26::1A1g2_pU3::1B1/B2g3_pU6-26::1C1>C2g2_pU3::1D1g1_pU6-26::1D2g1_pU3::1D1>D2g2_FG	in this study
pMO007	pUbi::Cas9_pU6-26::SGN3 guide 2	in this study
pIB100	pUbi::Cas9_pU6-26::SGN3 guide 4	in this study
pKH54	pSCR::EXO70A1-mCitrine	in this study
pIB089	pCASP1::CASP1-supGFP-TurboID	in this study
pIB093	pCASP1::sGFP-TurboID-SYP122	in this study
pIB095	pCASP1::supGFP-TurboID	in this study
pIB166	pCASP1::CASP1-mTurq:CASP1term	in this study
pIB167	pCASP2::CASP-GFP:CASP2term	in this study
pIB168	pCASP3::CASP3-GFP:CASP3term	in this study
pIB169	pCASP4::CASP4-GFP:CASP4term	in this study
pIB170	pCASP5::CASP5-GFP:CASP5term	in this study
pIB171	pCASP1::CASP1-mTurq + pCASP2:CASP-GFP:CASP2term	in this study
pIB172	pCASP1::CASP1-mTurq + pCASP3:CASP3-GFP:CASP3term	in this study
pIB173	pCASP1::CASP1-mTurq + pCASP4:CASP4-GFP:CASP4term T2-1 / T2-2	in this study
pIB174	pCASP1::CASP1-mTurq + pCASP5:CASP5-GFP:CASP5term T2-2	in this study
pIB179	pC1::C1-mTurq + pC3::C3-GFP + pC2::C2 T2-1	in this study
pIB180	pC1::C1-mTurq + pC4::C4-GFP + pC2::C2 T2-1	in this study
pIB182	pC1::C1-mTurq + pC2::C2-GFP + pC3::C3 T2-1	in this study
pIB187	pC1::C1-mTurq + pC4::C4-GFP + pC3::C3 T2-2	in this study
pIB188	pC1::C1-mTurq + pC5::C5-GFP + pC3::C3 T2-6	in this study
pIB189	pC1::C1-mTurq + pC2::C2-GFP + pC4::C4 T2-5	in this study
pIB190	pC1::C1-mTurq + pC3::C3-GFP + pC4::C4 T2-1	in this study
pIB191	pC1::C1-mTurq + pC5::C5-GFP + pC4::C4 T2-1	in this study
pIB201	pCASP1::GFP-RABA1e	in this study
pIB202	pCASP1::GFP-RABA4a	in this study
pIB203	pCASP1::GFP-RABA6a	in this study
pIB204	pCASP1::GFP-RABA1e N126I	in this study
pIB205	pCASP1::GFP-RABA4a N130I	in this study
pIB206	pCASP1::GFP-RABA6a N126I	in this study
pEB007	pCASPL1A1::CASPL1A1-mCitrine	in this study
pIB137	pCASPL1B1::CASPL1B1-mCitrine	in this study
pIB138	pCASPL1B2::CASPL1B2-mCitrine	in this study
pIB139	pCASPL1C1::CASPL1C1-mCitrine	in this study
pEB008	pCASPL1C2::CASPL1C2-mCitrine	in this study
pEB009	pCASPL1D1::CASPL1D1-mCitrine	in this study
pDR58	pCASPL1D2::CASPL1D2-citrine	in this study

### Sheet: Primers
CRISPR-Cas9 protospacer sequences	g1	g2
CASP1	CGGTGCTAACGTTCTGGCAG	CTCGGCGGTGTACATGACAG
CASP2	GGTCCTGGCGTTGAACACGG	CAACAATGGCAGCTAAACGG
CASP4	TGTGGTCTCTGGCTAAACCG	AAACACCGGAGATAACGACA
SGN3	TGATCTCACTGTGTTCACTG	TTAGCGACCGGATATTAACG
CASPL1A1	TTAGCGACCGGATATTAACG	TTAGCGACCGGATATTAACG
CASPL1B1	TTAGCGACCGGATATTAACG	TTAGCGACCGGATATTAACG
CASPL1B2	TTAGCGACCGGATATTAACG	AAACGCAACACTAGTATCTG
CASPL1C1	AGTGATCATAACGATCAATG	GCTTACGTCAAGCTTATCGG
CASPL1C2	AGTTAACGCAGAGATTGGGT	GCTGACGTCAAGCTTATCAG
CASPL1D2	ACGACAATCTAGGAAACTGG	ATACTTCGTGGTTGCTCTCG
qPCR primers	Fw	Rv
CASP1, AT2G36100	agagaggtttggctatatt	ctacggctatcacaaagta
CASP2, AT3G11550	aggatatctcgttctgtctc	gttaccactgtgtgctagat
CASP3, AT2G27370	atcttcgattttgttcttag	cgattgagtttactatcaca
CASP4, AT5G06200	agacttctcttgcttgttct	gacagaaatctccaaactg
CASP5, AT5G15290	ttctttactcaattcatacg	gtgttctgagtctttctctt
Clathrin, At4g24550	AGCATACACTGCGTGCAAAG	TCGCCTGTGTCACATATCTC
Cloning primers	Sequence	Purpose
oEB005_pEB007_L1A1_F	agctcaagctaagcttTGGATCTTTTCCACTTTACTTTGTTCTTGC	pCASPL1A1::CASPL1A1-mCitrine
oEB006_pEB007_L1A1_R	ctcaccattcctcctcctccGTGGCGAGAGAGGGAGATAGCG
oEB007_pEB007_CitrineL1A1_F	TCGCCACggaggaggaggaatggtgagcaagggcgag
oEB008_pEB007_CitrineL1A1_R	gactctagcatggccgcggcttgtacagctcgtccatgcc
oIB201_pCASPL1B1 F	atccaagctcaagctaagcttGAATTCTACTTTCTCGTATGAGAAATTGCGC	pCASPL1B1::CASPL1B1-mCitrine
oIB202_CASPL1B1gen R	tgctcaccattcctcctcctccGGGGACGACCGAGGGAG
oIB203_1B1-Citrine F	GGTCGTCCCCggaggaggaggaatggtgagcaagggcgag
oIB204_1B1-Citrine R	ttgcggactctagcatggccgcggcttgtacagctcgtccatgcc
oIB205_pCASPL1B2 F	atccaagctcaagctaagcttGATGTATCCTAGAGGAGCATCTAATGTGC	pCASPL1B2::CASPL1B2-mCitrine
oIB206_CASPL1B2 gen R	tgctcaccattcctcctcctccGACGACGGAGGTTGTGGT
oIB207_1B2-Citrine F	CTCCGTCGTCggaggaggaggaatggtgagcaagggcgag
oIB208_1B2-Citrine R	ttgcggactctagcatggccgcggcttgtacagctcgtccatgcc
oIB209_pCASPL1C1 F	atccaagctcaagctaagcttATCTGAAGAAAGGATTTTATCTATGAGATGCACC	pCASPL1C1::CASPL1C1-mCitrine
oIB210_CASPL1C1 gen R	tgctcaccattcctcctcctccAGAtttttGAAGGAGAAAAGGGTCGAC
oIB211_1C1-Citrine F	TCaaaaaTCTggaggaggaggaatggtgagcaagggcgag
oIB212_1C1-Citrine R	ttgcggactctagcatggccgcggcttgtacagctcgtccatgcc
oEB009_pEB008_L1C2_F	agctcaagctaagcttCAACAGAACCAGTTGGGATTCTATTGTCACAAC	pCASPL1C2::CASPL1C2-mCitrine
oEB010_pEB008_L1C2_R	ctcaccattcctcctcctccTGATTTTCGAAGAAGAAAAGGATCAACAACAT
oEB011_pEB008_CitrineL1C2_F	AAAATCAggaggaggaggaatggtgagcaagggcgag
oEB012_pEB008_CitrineL1C2_R	gactctagcatggccgcggcttgtacagctcgtccatgcc
oEB013_pEB009_L1D1_F	agctcaagctaagcttCCCTCTGCAATCCTGGCG	pCASPL1D1::CASPL1D1-mCitrine
oEB014_pEB009_L1D1_R	ctcaccattcctcctcctccACGGATTTTCTTGTAGAGGGAGAGG
oEB015_pEB009_CitrineL1D1_F	AATCCGTggaggaggaggaatggtgagcaagggcgagg
oEB016_pEB009_CitrineL1D1_R	gactctagcatggccgcggcttgtacagctcgtccatgcc
oIB264_L4-C1turq-L1 F1 f	tttgtatagaaaagttgGATATCTTAATCTGCATAAAAGTGAGTATGAGAGAGAAGATTAAATAGATATCA	Combinatorial single, double, tripe CASP1-5 complementation
oIB265_L4-C1turq-L1 F1 R	tgctcaccatTGCGCTTCCTGCGCTTCCATGCCTCTTGAGGGCGATG
oIB266_L4-C1turq-L1 F2 F	CAAGAGGCATGGAAGCGCAGGAAGCGCAATGgtgagcaagggcgag
oIB267_L4-C1turq-L1 F2 R	GATGAAATCActtgtacagctcgtccatgc
oIB268_L4-C1turq-L1 F3 F	gctgtacaagTGATTTCATCTTTAAGTGTCAAGATCGTAATGTACTTGT
oIB269_L4-C1turq-L1 F3 R	tttgtacaaacttgcGGATCCTTGATCCGATCGGGAAACGAGC
oIB270_L1-C1turq-L2 F1 F	ACAAAAAAGCAGGCTactagtTTAATCTGCATAAAAGTGAGTATGAGAGAGAAGATTAAATAGA
oIB271_L1-C1turq-L2 F3 R	CAAGAAAGCTGGGTTactagtTTGATCCGATCGGGAAACGAGC
oIB272_L1-C2GFP-L2 F1 F	ACAAAAAAGCAGGCTactagtAAGGCCAATGGTTCTGCTCC
oIB273_L1-C2GFP-L2 F1 R	tgctcaccatTGCGCTTCCTGCGCTTCCGTGTCTTTTCAGAGCGACGCC
oIB274_L1-C2GFP-L2 F2 F	GAAAAGACACGGAAGCGCAGGAAGCGCAatggtgagcaagggcgag
oIB275_L1-C2GFP-L2 F2 R	GTTTTGATTAtacttgtacagctcgtccatgc
oIB276_L1-C2GFP-L2 F3 F	tgtacaagtaTAATCAAAACCTTATATGTGTGTTCATCATTATTGTAAAATTTATGTCAC
oIB277_L1-C2GFP-L2 F3 R	CAAGAAAGCTGGGTTactagtGATTTTGGTTTGGTGAGAAAATGGAGAAGAT
oIB278_L1-C3GFP-L2 F1 F	ACAAAAAAGCAGGCTactagtTCTCACTTTTAAAGATAAATGTTTTAACAATTTATTTAATATTTATG
oIB279_L1-C3GFP-L2 F1 R	tgctcaccatTGCGCTTCCTGCGCTTCCGGTTGTTCTCTTGAGAGCAAATGCAG
oIB280_L1-C3GFP-L2 F2 F	GAGAACAACCGGAAGCGCAGGAAGCGCAatggtgagcaagggcgag
oIB281_L1-C3GFP-L2 F2 R	CAAGTTTTCActtgtacagctcgtccatgc
oIB282_L1-C3GFP-L2 F3 F	gctgtacaagTGAAAACTTGGATTGATCCTCTTGATTAAATTTTTATGTGC
oIB283_L1-C3GFP-L2 F3 R	CAAGAAAGCTGGGTTactagtGGAAGGACAATGGATTAAACTTTTATCATTTCAAATCAA
oIB284_L1-C4GFP-L2 F1 F	ACAAAAAAGCAGGCTactagtccgttctttccctccacaagttt
oIB285_L1-C4GFP-L2 F1 R	tgctcaccatTGCGCTTCCTGCGCTTCCGGGTCGTTTGAGAGAAACACCG
oIB286_L1-C4GFP-L2 F2 F	CAAACGACCCGGAAGCGCAGGAAGCGCAatggtgagcaagggcgag
oIB287_L1-C4GFP-L2 F2 R	TGTTGACTTActtgtacagctcgtccatgcc
oIB288_L1-C4GFP-L2 F3 F	gctgtacaagTAAGTCAACAATACAGACTCTTTGAGCGCA
oIB289_L1-C4GFP-L2 F3 R	CAAGAAAGCTGGGTTactagtCGCCATTAAAATTTATGCGTCGCG
oIB290_L1-C5GFP-L2 F1 F	ACAAAAAAGCAGGCTactagtaTCTCCAAATGACTTTCACTTACGATTTAATTTCTG
oIB291_L1-C5GFP-L2 F1 R	tgctcaccatTGCGCTTCCTGCGCTTCCATGGCGTCGAGAAAGAGCAATGG
oIB292_L1-C5GFP-L2 F2 F	TCGACGCCATGGAAGCGCAGGAAGCGCAatggtgagcaagggcgag
oIB293_L1-C5GFP-L2 F2 R	CAGATCTTCActtgtacagctcgtccatgc
oIB294_L1-C5GFP-L2 F3 F	gctgtacaagTGAAGATCTGGTGTTAGCCTGAAATATGAGTT
oIB295_L1-C5GFP-L2 F3 R	CAAGAAAGCTGGGTTactagtTGAGCACCACATTTTATAGGAAGTTTCGAC
oIB296_L2-CASP2-L3 F	TTTCTTGTACAAAGTGGTAGGTACCAAGGCCAATGGTTCTGCTCC
oIB297_L2-CASP2-L3 R	GTATAATAAAGTTGTGGATCCGATTTTGGTTTGGTGAGAAAATGGAGAAGAT
oIB298_L2-CASP3-L3 F	TTTCTTGTACAAAGTGGTAGGTACCTCTCACTTTTAAAGATAAATGTTTTAACAATTTATTTAATATTTATGA
oIB299_L2-CASP3-L3 R	GTATAATAAAGTTGTGGATCCGGAAGGACAATGGATTAAACTTTTATCATTTCAAATCAAA
oIB300_L2-CASP4-L3 F	TTTCTTGTACAAAGTGGTAGGTACCccgttctttccctccacaagtttt
oIB301_L2-CASP4-L3 R	GTATAATAAAGTTGTGGATCCCGCCATTAAAATTTATGCGTCGCG
oIB302_L2-CASP5-L3 F	TTTCTTGTACAAAGTGGTAGGTACCaTCTCCAAATGACTTTCACTTACGATTTAATTTCTG
oIB303_L2-CASP5-L3 R	GTATAATAAAGTTGTGGATCCTGAGCACCACATTTTATAGGAAGTTTCGAC
oIB304_R2-RABA1e-L3 F	TGTACAAAGTGGTAGGTACCATGGGAGCCTACAGAGCCG	pCASP1::GFP-RabA1e
oIB305_R2-RABA1e-L3 R	ATAAAGTTGTGGATCCATCTCAACCTGAGCAACAACCAG
oIB306_R2-RABA4a-L3 F	TGTACAAAGTGGTAGGTACCATGACTAGTGGAGGAGGATACGG	pCASP1::GFP-RabA4a
oIB307_R2-RABA4a-L3 R	ATAAAGTTGTGGATCCCTAAGAGTTACAACACATGTTACTCTTGTTTGG
oIB308_R2-RABA6a-L3 F	TGTACAAAGTGGTAGGTACCATGGCAGAAGATACGTACGAGGA	pCASP1::GFP-RabA6a
oIB309_L1-RABA6a-L2 R	ATAAAGTTGTGGATCCTTACTTGAAACAACAGTTGGAAGATGAGCT
oIB310_RABA1e N126I F	ATGCTTGTTGGAATCAAAGCCGATC	pCASP1::GFP-RabA1e N-I
oIB311_RABA1e N126I R	AAGATCGGCTTTGATTCCAACAAGCA
oIB312_RABA4a N130I F	CCTTATTGGGATCAAGTCAGATCTT	pCASP1::GFP-RabA4a N-I
oIB313_RABA4a N130I R	GATCTGACTTGATCCCAATAAGGATT
oIB314_RABA6a N126I F	CTCGTCGGAATCAAATCTGATC	pCASP1::GFP-RabA6a N-I
oIB315_RABA6a N126I R	TCAGATTTGATTCCGACGAGGA
oIB084_supGFP-TurboID P2 fw	GGGGACAGCTTTCTTGTACAAAGTGGTAGGTGGAGGTGGAAGCG	sGFP-TurboID for C-term
oIB085_supGFP-TurboID P3	GGGGACAACTTTGTATAATAAAGTTGTtcatttatcgtcgtcatctttgtagtcga
oIB104_attB2 sGFP-TrbID rev plus STOP	GGGGACCACTTTGTACAAGAAAGCTGGGTTtcatttatcgtcgtcatctttgtagtcga
oIB102_attB1 sGFP-TrbID fw plus START	GGGGACAAGTTTGTACAAAAAAGCAGGCTTAatgggtggaggtggaagcggta	sGFP-TurboID for N-term
oIB103_attB2 sGFP-TrbID rev no STOP	GGGGACCACTTTGTACAAGAAAGCTGGGTTtttatcgtcgtcatctttgtagtcgatatcgt
